# Epigenomic circuits shaping cellular heterogeneity in pleural mesothelioma

**DOI:** 10.64898/2026.11.11.765995

**Authors:** Bruno Giotti, Lillian Chang, Komal Dolasia, Wooseung Lee, Subhasree Sridhar, Benjamin D. Hopkins, Amir Horowitz, Andrea Wolf, Yifei Sun, Anna Tocheva, Martin J. Walsh, Alexander M. Tsankov

## Abstract

Pleural mesothelioma (PM) is an aggressive and lethal malignancy with current treatments offering limited clinical benefit. In this study, we utilized single-cell chromatin accessibility and transcriptomic profiling of patient-matched samples to infer the epigenomic regulation underlying cellular heterogeneity in PM. High-resolution epigenomic profiling suggested transcriptional regulators with putative pro-tumoral roles in mesothelioma, whose function was experimentally tested using genetic perturbations across four PM cell lines. Furthermore, we observed several putative associations between epigenomic circuits and macrophage ontogeny, a sarcomatoid-like neoplastic state, and a fetal-like endothelial cell state. Our analysis also showed similarities between the chromatin accessibility landscapes of exhausted CD8 T and KLRC1 natural killer cells and identified NR4A2 as a potential shared regulator of dysfunction in both lymphocyte subsets. We further identified a state-specific distal enhancer near NR4A2 and experimentally validated its regulation of NR4A2 expression in Jurkat cells. Together, we provide an epigenomic map of PM and nominate candidate transcription factors and regulatory elements for future functional investigation, including their potential relevance to epigenetic editing strategies to limit tumor growth and enhance anti-tumor immunity.
