## Supplementary Table 6 for "Epigenomic circuits shaping cellular heterogeneity in pleural mesothelioma"

### Sheet: Supplementary_Table_6
Supplementary Table 6. Conserved gene programs in myeloid cells discovered by consensus non-negative matrix factorisation (cNMF) from patient-matched scRNA-seq. Each column is a robust myeloid gene program identifying a myeloid cell state. (CC, cell cycle; Stress, stress response; TAM_unknown, program without a clear TAM subset); each column lists the most conserved genes across samples.
TAM_MARCO	Mono_CD16	TAM_CXCLs	CC	cDCs	Mono_CD14	TAM_TREM2	TAM_CD52	Stress	TAM_interstitial
C1QA	CDKN1C	CXCL10	CENPF	CST3	LUCAT1	CTSB	ABCC3	ATF3	NAIP
C1QB	COTL1	CXCL11	H2AFZ	HLA-DPB1	OLR1	PSAP	AHNAK	DNAJB1	A2M
C1QC	IFITM2	GBP1	HIST1H4C	LGALS2	PLAUR	CD63	CAPG	HSPA1A	ADAP2
LAIR1	LILRA5	GBP4	HMGB2	CPVL	AQP9	LGMN	CD52	HSPA1B	BMP2K
AGTRAP	LILRB2	GBP5	LMNB1	FCER1A	BCL2A1	APOC1	CHI3L1	JUN	CSF1R
ALDH2	POU2F2	GCH1	MKI67	GRASP	C5AR1	APOE	CLU	JUND	F13A1
CARD16	TESC	GPR84	NUSAP1	HLA-DPA1	CD55	CSTB	COL6A1	KLF2	FCGR2A
CD68	C19orf38	IL4I1	STMN1	HLA-DQB1	CEBPB	CTSD	COL6A2	NR4A1	ITSN1
CD81	CD48	ISG20	TMPO	NRARP	CXCL2	CTSL	DOK2	RHOB	LTC4S
CTSC	CFP	NCF1	TOP2A	CD1C	CXCL8	CTSZ	IGF2R	CCL3	MAF
CYBB	CPPED1	RASSF2	TUBA1B	CD1E	EREG	GPNMB	NORAD	DNAJA4	MTSS1
FCER1G	FAM110A	STAT1	TUBB	CD74	FLNA	LGALS3	NR3C1	DUSP1	SLCO2B1
FCGR3A	HES4	TNFAIP2	TYMS	CEBPD	IER3	LIPA	RNF213	EGR1	STAB1
HCST	LILRA1	TNFSF10	UBE2C	CLEC10A	IL1B	TREM2	S100A13	FOS	AP2A2
HLA-C	LST1	TNFSF13B	UBE2S	HDAC9	KDM6B	ASAH1	SPARC	FOSB	C3
IFI6	LYST	WARS	ASPM	HLA-DRA	NLRP3	BLVRB	SQSTM1	GADD45B	CYBB
ITM2B	PRKCB	-	CDK1	HLA-DRB1	SLC25A37	CAPG	-	HSP90AA1	EGR1
LGALS3BP	RIPOR2	-	CDKN3	HLA-DRB5	TREM1	CD9	-	HSP90AB1	FAM13A
LY6E	SNX18	-	CKS1B	JAML	VEGFA	CPM	-	HSPA8	FCHSD2
MARCO	TRAF3IP3	-	CKS2	MARCKSL1	ACSL1	CREG1	-	HSPB1	FOLR2
PSME2	VSIR	-	CLSPN	PKIB	ATP2B1-AS1	FUCA1	-	HSPH1	FOSB
SERPINA1	-	-	HMGN2	SERPINB1	BTG1	LGALS1	-	IER2	FRMD4B
SERPING1	-	-	PCLAF	ACTG1	CD93	NPL	-	IER5	GAL3ST4
VSIG4	-	-	PHF19	ADAM19	CDKN1A	PLD3	-	IER5L	GAS6
-	-	-	PRC1	ARL4C	CXCL3	TMEM176A	-	KLF4	GPR155
-	-	-	PTTG1	BASP1	EHD1	ACP5	-	KLF6	GPR34
-	-	-	RRM2	C1orf54	GK	ALDH1A1	-	PPP1R15A	HIF1A
-	-	-	SMC4	CBX6	HBEGF	CALR	-	RGS1	HSPA1A
-	-	-	TACC3	CLEC9A	IL1A	CD14	-	SGK1	IER2
-	-	-	TK1	CST7	MAP3K8	CD163	-	ZFAND2A	IGSF21
-	-	-	TUBA1C	DAPP1	MXD1	CD68	-	ZFP36	LPAR6
-	-	-	TUBB4B	DNASE1L3	NAMPT	CD81	-	-	MALAT1
-	-	-	ATAD2	FGL2	NEAT1	CHCHD6	-	-	NABP1
-	-	-	BIRC5	GPAT3	NFKBIA	CHIT1	-	-	NEAT1
-	-	-	CARHSP1	GPR183	NFKBIZ	CTSS	-	-	NRP1
-	-	-	CCNB2	H3F3B	NINJ1	CYP27A1	-	-	OLFML2B
-	-	-	CDC20	HLA-DQA1	PHLDA1	EPHX1	-	-	PLTP
-	-	-	CENPM	ICAM3	PNRC1	FABP5	-	-	RNASE1
-	-	-	H2AFX	IRF8	PPP1R15A	FCER1G	-	-	SELENOP
-	-	-	HIST1H1E	LIMD2	SAMSN1	FTL	-	-	SLC40A1
-	-	-	HMGB3	PPA1	SLC43A2	GLUL	-	-	TBC1D14
-	-	-	KIF11	PTPRE	SOCS3	GPX3	-	-	TBC1D2B
-	-	-	KIF22	ANKRD44	SOD2	HLA-DMA	-	-	TPCN1
-	-	-	KPNA2	AREG	THBD	IGSF6	-	-	TXNIP
-	-	-	NCAPD2	BATF3	THBS1	KCNMA1	-	-	WWP1
-	-	-	SMC2	C1orf162	TIMP1	LAMP1	-	-	ZFP36L1
-	-	-	TMEM106C	CADM1	TNFAIP3	MGLL	-	-	-
-	-	-	TPX2	CCND1	UPP1	NPC2	-	-	-
-	-	-	ARL6IP1	CD1D	WTAP	OTOA	-	-	-
-	-	-	AURKA	CKLF	ZEB2	PEBP1	-	-	-
