## Supplementary Table 4 for "Epigenomic circuits shaping cellular heterogeneity in pleural mesothelioma"

### Sheet: selected_TF_table
Supplementary Table 4. 68 TFs with activity and expression recurrently higher in malignant cells than in normal mesothelial cells. For each tumor, per-cell chromVAR motif activity in malignant cells was compared with that in normal mesothelial cells (Wilcoxon rank-sum test, Benjamini–Hochberg correction). TFs were retained if activity was higher in the tumor (logFC > 0, adjusted p < 0.05) in at l…
	P-values from Wilcoxon tests comparing TF activity of each tumor malignant cells sample vs normal mesothelial cells											Mean of sample averaged TF deviation (activity), gene score and RNA expression and their difference with normal mesothelium
selected TF	P1	P10	P11	P12	P13	P14	P23	P3	P4	P5	P8	tumor_dev	normal_dev	tumor_gs	normal_gs	tumor_rna	normal_rna	dev_diff	gs_diff	rna_diff
TFAP2A	2.76228e-08	1.31645e-109	3.75253e-10	1.03727e-26	0.449668	2.27378e-28	0.111538	0.000538204	2.27184e-43	3.87117e-64	NA	0.00137963	-0.0146419	0.445	-0.0628912	0.353983	0.0184908	0.0160216	0.507891	0.335492
HMGA1	1.90661e-34	3.08343e-80	2.25059e-112	4.86608e-36	1.55639e-08	9.66404e-12	NA	1.47574e-10	1.01534e-100	9.76342e-73	2.98358e-81	0.0572284	-0.0280632	0.155785	0.38968	0.654887	0.405365	0.0852916	-0.233895	0.249522
TCF3	1.00079e-29	1.52644e-47	8.97483e-127	8.28704e-41	2.56873e-07	0.000524645	NA	4.07777e-06	3.76122e-155	7.84142e-142	7.19367e-63	0.0768994	-0.0260113	-0.016687	-0.179174	0.399358	0.105172	0.102911	0.162487	0.294186
AHR	1.16972e-16	3.87025e-05	1.59656e-17	0.010861	0.000113492	1.84388e-06	9.21988e-22	3.03174e-05	2.60332e-31	1.45101e-06	1.73088e-15	-0.00526516	-0.0303158	-0.0608319	0.00449766	0.49413	0.252767	0.0250506	-0.0653296	0.241363
MLX	0.791997	NA	8.86356e-32	0.0348869	0.131397	5.79654e-16	1.90856e-114	0.45271	NA	NA	2.44633e-20	-0.0552237	-0.0985899	-0.276693	-0.253795	0.397225	0.276184	0.0433663	-0.0228983	0.121041
TWIST1	3.20907e-28	7.71208e-53	9.99287e-79	9.8393e-31	8.58732e-07	2.16374e-06	NA	5.92846e-06	2.78973e-125	2.16491e-141	1.07677e-40	0.0530243	0.000100978	-0.142278	-0.135984	0.471917	0.319924	0.0529233	-0.00629346	0.151993
TCF12	8.41964e-18	1.2951e-39	1.32579e-62	5.78776e-41	0.108413	4.14721e-08	NA	0.259669	3.5322e-67	5.45549e-98	0.00848389	0.0341696	0.0189017	0.292968	0.249417	0.5071	0.157503	0.0152679	0.0435513	0.349597
MESP1	7.79539e-34	9.10952e-90	3.25093e-161	2.75827e-47	1.71131e-07	0.00261957	NA	3.85706e-08	1.35251e-204	4.01821e-180	3.0045e-104	0.0877782	-0.058948	-0.127462	-0.280153	0.318867	0.0884084	0.146726	0.152691	0.230459
ID4	2.85867e-38	3.87676e-99	8.49903e-176	8.09433e-47	4.50105e-08	2.7546e-06	NA	9.45862e-09	1.42372e-210	2.59113e-184	4.31553e-111	0.0872431	-0.0800784	0.813046	0.434166	1.42196	1.08513	0.167321	0.37888	0.336827
HES4	1.15976e-07	4.40761e-07	4.10758e-42	0.0029214	0.000463766	3.09617e-16	3.62079e-26	0.00327862	1.07267e-05	NA	1.33287e-21	-0.00867291	-0.0398656	0.268201	-0.0460282	0.698688	0.258527	0.0311927	0.31423	0.440161
TCF4	1.44057e-34	1.36674e-90	9.93067e-179	8.09433e-47	6.36208e-08	7.06319e-05	NA	1.73316e-08	1.63032e-215	5.33633e-183	1.16195e-115	0.0756905	-0.0796111	0.345362	0.332826	0.481208	0.273733	0.155302	0.0125359	0.207475
ATF5	8.64067e-05	4.74611e-24	1.06037e-53	8.72916e-21	NA	2.20358e-12	1.32911e-08	0.0347678	4.59227e-05	2.61877e-30	9.30202e-05	-0.00685459	-0.022051	-0.0417677	-0.124869	0.453303	0.153878	0.0151964	0.0831009	0.299425
DDIT3	0.000230032	NA	0.000293397	2.68192e-06	3.99847e-05	0.116803	NA	1.44408e-05	0.000777817	2.57361e-08	0.0306179	0.0401595	0.0232978	0.518598	0.319607	0.516669	0.468681	0.0168617	0.198991	0.047988
ZEB1	1.4544e-33	2.25451e-61	7.48854e-124	1.54565e-36	3.12055e-07	0.619559	NA	1.52485e-08	4.06872e-180	3.15583e-166	3.75128e-91	0.0852521	-0.04483	-0.134085	-0.126493	0.327126	0.198843	0.130082	-0.00759264	0.128282
ZFX	1.98255e-12	5.66035e-19	3.59102e-54	1.42321e-25	0.00982378	1.38547e-33	2.27044e-09	2.08876e-06	9.68915e-64	1.44129e-33	6.89307e-19	-0.00327224	-0.0107761	-0.195044	-0.224688	0.287116	0.253619	0.00750382	0.0296439	0.0334967
SNAI2	1.37063e-10	1.18579e-34	1.67263e-66	6.40924e-21	0.00630627	NA	NA	3.6002e-07	9.6533e-141	2.74121e-140	9.19569e-79	0.0528756	-0.00966256	0.112098	0.165914	0.2328	0.133648	0.0625382	-0.0538152	0.0991517
MZF1	9.42717e-45	0.019492	0.00174346	1.47166e-12	0.287636	2.07219e-06	NA	0.00196421	NA	2.10074e-101	NA	0.0215246	0.0249908	-0.534675	-0.4331	0.247434	0.132095	-0.00346621	-0.101575	0.115339
CTCF	0.159964	2.59579e-101	0.000163853	1.31482e-21	0.064967	3.44818e-26	1.7495e-18	0.000171209	1.26396e-77	9.79007e-128	1.21528e-80	-0.0034919	-0.042382	0.0628457	-0.0379047	0.389825	0.24401	0.0388901	0.10075	0.145815
ZKSCAN1	8.19232e-06	NA	0.0088336	0.014801	0.11795	0.614933	0.0184779	0.151981	0.314703	0.0824019	0.0190699	-0.000181691	-0.0116858	-0.27506	-0.092982	0.552756	0.359491	0.0115041	-0.182078	0.193265
GLIS3	4.21732e-23	NA	7.39811e-10	8.73007e-08	0.000484019	0.63676	NA	0.0690514	0.00283839	9.82141e-14	NA	0.0266355	0.0282366	0.750616	1.57803	0.224435	0.191499	-0.00160105	-0.827419	0.032936
PLAGL1	7.94032e-47	0.00935507	3.07045e-30	4.67437e-08	0.0397173	1.11145e-10	NA	0.000228514	4.83271e-41	4.65053e-96	NA	0.0169061	0.010456	-0.228358	-0.2015	0.330103	0.227885	0.00645007	-0.0268577	0.102217
RREB1	1.01036e-31	NA	1.00185e-20	1.01166e-05	0.00972132	2.78374e-07	NA	6.32037e-08	NA	1.38053e-22	NA	0.0102672	0.0130202	0.302304	0.371828	0.26419	0.140594	-0.00275304	-0.0695238	0.123596
GLIS2	9.25801e-25	NA	4.16427e-20	0.000604251	0.00386253	0.29331	NA	0.00277527	0.0490689	8.39562e-11	NA	0.00825069	0.0108469	0.411115	0.221312	0.340144	0.155664	-0.00259623	0.189803	0.18448
ZNF75A	0.0240671	5.53549e-17	0.00553718	1.81734e-11	NA	0.000590764	NA	NA	0.000909891	2.82078e-09	NA	0.00341051	0.0105727	-0.365811	-0.316404	0.26933	0.0698462	-0.00716214	-0.0494079	0.199484
ZNF524	2.31295e-59	2.91591e-09	2.23222e-64	1.52698e-12	1.13881e-07	4.11688e-22	0.00864761	2.18015e-09	1.34651e-68	1.49627e-64	6.642e-35	0.0277202	-0.0337128	0.952879	0.6477	0.28146	0.239713	0.061433	0.305179	0.0417472
HIC1	8.02978e-25	1.42342e-27	1.08137e-30	3.84868e-07	0.00139748	2.43971e-08	NA	6.56255e-07	1.36959e-80	7.95419e-52	2.63612e-17	0.0218001	-0.0110234	0.329361	0.0967574	0.216008	0.181663	0.0328236	0.232604	0.0343444
ZBTB7A	4.14409e-46	2.94072e-42	8.05679e-170	2.08596e-45	1.66742e-07	1.24948e-42	4.49274e-34	5.13472e-10	1.42153e-68	3.81258e-124	2.99867e-66	5.53233e-05	-0.0227982	0.165082	-0.0833496	0.499241	0.457898	0.0228535	0.248432	0.041343
ZNF652	0.414924	6.149e-23	1.43639e-09	NA	NA	0.0821315	0.184023	0.183158	6.1727e-05	5.85224e-05	1.01561e-20	-0.00876596	-0.0175175	-0.220004	-0.167897	0.348498	0.184772	0.00875153	-0.0521065	0.163726
CUX1	2.33877e-27	2.80524e-09	2.09157e-77	2.31507e-25	2.95164e-06	7.60821e-08	8.7802e-69	4.28324e-06	1.47585e-31	2.40151e-25	1.97892e-22	0.0179541	-0.187073	1.86128	1.98525	1.13439	0.990722	0.205027	-0.123973	0.143671
ETV6	0.551826	1.14589e-20	9.12677e-14	0.946985	0.577198	4.44307e-07	3.44586e-165	0.123056	0.0426501	NA	1.70039e-47	-0.0422806	-0.0630473	0.419493	0.460997	0.242496	0.120861	0.0207667	-0.0415039	0.121635
FOXC1	0.0520494	2.64066e-28	5.28469e-71	3.01827e-07	0.00270223	NA	0.0195909	0.00629347	4.15499e-25	1.61413e-07	0.000372503	0.000867039	-0.031254	0.158797	-0.00750552	0.375264	0.302191	0.032121	0.166303	0.073073
FOXC2	5.32111e-08	7.63229e-20	1.06196e-47	0.00404991	0.00198603	6.62619e-05	3.59211e-26	0.0111894	3.99734e-25	2.14373e-22	5.49445e-21	-0.00978608	-0.059332	-0.283153	-0.205152	0.0982293	0.00140546	0.0495459	-0.0780017	0.0968239
PITX1	1.3878e-06	0.00070164	1.15065e-23	4.70417e-06	0.752128	5.34989e-07	0.00383008	0.00566677	1.0333e-05	2.59864e-06	1.83898e-17	0.00541794	-0.0235559	-0.116967	-0.347686	0.404825	0.0018226	0.0289739	0.23072	0.403002
LHX9	0.000272091	3.57987e-19	1.02949e-37	8.48325e-08	0.812369	NA	NA	NA	3.5947e-08	NA	1.20365e-08	-0.000102824	-0.0256061	-0.260044	-0.256093	0.109492	0.0978636	0.0255032	-0.00395098	0.0116283
HSF1	0.510393	2.05214e-30	NA	NA	0.718796	7.63652e-15	2.11203e-10	NA	2.39659e-22	0.599847	5.78887e-34	-0.0162533	-0.0216128	-0.0956963	-0.24675	0.479337	0.367044	0.00535952	0.151054	0.112293
IRF3	3.99734e-21	2.30072e-42	1.47128e-16	0.0123066	NA	6.75447e-07	1.00638e-122	0.0169869	2.50298e-19	NA	1.03024e-73	-0.0347701	-0.0725889	-0.0585165	-0.0498789	0.507741	0.354834	0.0378188	-0.00863753	0.152907
IRF7	1.02283e-06	2.75759e-101	7.92866e-08	0.125134	NA	2.65454e-09	1.27154e-65	0.841226	4.68842e-24	0.0124239	9.2414e-69	-0.0367071	-0.0693938	0.0245449	-0.149293	0.60625	0.238488	0.0326867	0.173838	0.367762
IRF9	1.92975e-11	2.41588e-36	NA	NA	NA	NA	1.66373e-64	0.185467	3.25978e-08	NA	1.55653e-59	-0.0413332	-0.0605343	-0.244396	-0.166718	0.397418	0.0814358	0.0192011	-0.0776787	0.315982
MEF2A	1.31806e-32	1.10291e-76	3.35478e-146	2.96955e-24	1.55639e-08	NA	NA	7.07555e-09	4.58287e-73	1.80965e-25	6.38684e-45	0.0804063	-0.0193566	0.142565	0.116241	0.786319	0.317085	0.0997629	0.0263241	0.469234
CDC5L	0.00789864	6.82641e-09	1.36357e-31	5.63921e-13	0.8195	4.74126e-09	6.77807e-06	0.633264	2.07234e-15	7.30011e-13	2.32606e-11	-0.0053893	-0.0346544	-0.111324	-0.12354	0.555758	0.370156	0.0292651	0.0122161	0.185602
NR1H2	4.16399e-07	7.10267e-25	3.22273e-05	0.000678437	0.179653	2.76434e-05	NA	0.00340154	6.19394e-08	7.69851e-09	1.35534e-17	0.0106621	-0.00888031	9.65984e-07	0.0237064	0.512809	0.387229	0.0195424	-0.0237054	0.12558
NFATC2	0.117425	2.56505e-09	1.42209e-21	NA	NA	4.64533e-06	4.81973e-83	NA	0.000164902	NA	1.99611e-12	-0.0451232	-0.0566544	0.552329	1.5511	0.155166	0.153655	0.0115312	-0.998767	0.00151122
NFATC1	0.199934	1.77796e-31	4.31866e-31	0.926986	NA	6.40649e-14	3.29309e-98	NA	3.6642e-35	0.00127966	2.71187e-35	-0.0452746	-0.0757789	0.77703	0.542944	0.389823	0.253141	0.0305043	0.234086	0.136682
RUNX2	5.64655e-56	NA	NA	5.53437e-15	1.87748e-06	1.12113e-20	1.94601e-11	0.545964	NA	NA	NA	-0.000254239	-0.0106374	0.547255	0.412763	0.122131	0.00814375	0.0103832	0.134492	0.113988
RUNX1	2.85215e-60	NA	NA	1.21554e-27	4.50105e-08	2.83528e-16	NA	0.00136217	NA	0.331227	NA	0.0288577	0.0316536	0.805324	0.845221	0.528206	0.417611	-0.0027959	-0.039897	0.110594
SMAD3	1.87862e-18	0.01543	5.85393e-13	2.05456e-07	0.921801	0.0804833	NA	0.0687688	1.22894e-27	1.40874e-41	NA	0.0194696	-0.0107709	0.850083	2.17498	0.463963	0.348477	0.0302405	-1.32489	0.115486
HMG20B	3.0889e-11	0.0109553	1.80092e-73	7.49295e-23	8.03516e-07	3.2644e-09	7.08595e-30	9.84194e-09	1.39257e-69	3.94994e-33	2.19314e-42	0.0211983	-0.0687473	0.0588776	0.139125	0.552802	0.385889	0.0899456	-0.0802476	0.166912
HBP1	1.78156e-27	NA	0.192337	0.000702882	0.00204939	0.244986	0.0540164	0.00782254	NA	1.1028e-11	NA	0.01353	0.000576806	0.212545	0.412165	0.431018	0.366467	0.0129532	-0.19962	0.0645507
SOX9	6.26118e-69	NA	2.38554e-87	4.44053e-39	1.62756e-08	4.79518e-30	3.53797e-90	1.03435e-09	0.00719386	2.89563e-14	NA	0.0153325	-0.0783637	0.141868	0.144117	0.149366	0.0228413	0.0936962	-0.00224813	0.126524
SOX15	1.62939e-10	NA	1.58617e-45	1.21821e-14	0.523148	3.13676e-09	1.04611e-19	0.00225026	9.23968e-08	0.0112905	NA	-0.00970977	-0.0397665	-0.110465	-0.266586	0.227923	0.00486475	0.0300567	0.156122	0.223058
TCF7L2	6.92477e-11	NA	4.74499e-52	4.87762e-30	0.634339	1.86773e-12	7.02195e-26	0.0803945	1.32974e-60	1.08831e-21	0.0242548	-0.0116177	-0.0527068	0.825157	1.08152	0.426704	0.252243	0.0410891	-0.25636	0.174461
STAT2	1.59595e-10	1.52305e-17	0.164716	NA	NA	0.0116716	9.38804e-83	0.00819197	2.50785e-17	NA	8.84423e-71	-0.0250972	-0.0384868	-0.0221553	-0.0249832	0.633879	0.225745	0.0133896	0.00282789	0.408134
TBX3	0.00491631	NA	0.0485606	1.69196e-08	0.0102765	NA	NA	0.00250897	0.0148623	1.0751e-21	0.652325	0.0305864	0.0303216	0.247903	0.144873	0.133573	0.111783	0.000264748	0.103029	0.0217894
THAP1	0.111459	3.02779e-26	NA	8.94364e-11	NA	0.000505959	NA	NA	0.01398	1.36771e-09	NA	0.0193103	0.0444039	0.0547459	-0.0730048	0.215348	0.161692	-0.0250936	0.127751	0.0536553
FUBP1	2.55486e-18	NA	7.94006e-49	NA	2.15794e-08	0.000519212	2.85577e-72	1.36614e-08	5.00896e-65	4.98555e-14	2.07976e-49	-0.00245494	-0.0517563	-0.176999	-0.155005	0.565516	0.500713	0.0493014	-0.0219939	0.0648029
BPTF	6.93073e-14	NA	4.07729e-39	0.207289	6.16917e-08	0.000121259	1.60852e-70	8.02705e-08	2.11395e-43	9.90469e-07	6.07587e-34	-0.00575997	-0.0492859	-0.10827	-0.0952674	0.928475	0.590631	0.0435259	-0.013003	0.337844
PURA	0.00178639	5.08956e-33	8.36308e-95	2.17946e-30	0.620048	5.58721e-23	NA	1.28259e-07	0.440512	2.0565e-64	8.00118e-05	-0.000234784	-0.00457155	-0.180758	-0.215865	0.645226	0.523567	0.00433676	0.0351073	0.121659
SOX6	8.00293e-58	NA	1.46514e-94	8.15604e-34	4.48464e-07	6.00559e-21	6.32763e-81	7.0811e-10	2.35904e-20	1.56483e-25	NA	0.00473925	-0.0943315	1.69402	0.976085	0.55277	0.319754	0.0990708	0.717932	0.233016
MAZ	NA	4.17399e-07	6.09527e-58	8.39587e-15	NA	1.70179e-14	NA	4.42248e-05	NA	4.58106e-59	NA	-0.00297219	0.00495329	0.745902	0.498493	0.939341	0.39415	-0.00792549	0.247409	0.545191
ZNF148	NA	0.00321108	1.73438e-09	3.61839e-09	NA	0.0376585	NA	NA	NA	1.04739e-10	NA	-0.00650157	0.0136887	-0.00465062	-0.0258665	0.643231	0.371353	-0.0201903	0.0212159	0.271878
TFDP2	NA	1.57935e-10	2.69682e-18	0.268822	NA	0.000351667	1.05332e-42	0.994856	NA	NA	1.67803e-06	-0.0338938	-0.0384045	-0.0343678	0.130532	0.639816	0.349779	0.00451062	-0.1649	0.290038
E2F4	NA	3.78144e-25	2.28595e-11	9.50777e-08	NA	0.000126794	6.74251e-19	0.316837	NA	NA	1.0489e-05	-0.0168646	-0.0111802	-0.12933	-0.203841	0.388297	0.276819	-0.00568436	0.0745113	0.111478
PBX1	NA	1.08283e-05	NA	0.000495823	0.0327573	0.355751	1.23751e-37	NA	1.0095e-07	5.31843e-06	0.00072891	-0.0308559	-0.0556835	1.63056	1.35665	1.11923	0.546127	0.0248276	0.273914	0.573107
MYBL2	NA	0.000108868	0.000101324	NA	NA	0.164014	3.07603e-30	NA	3.24329e-06	0.776855	9.99489e-08	-0.0622446	-0.0852428	-0.190584	-0.251999	0.235706	0.0306625	0.0229982	0.0614148	0.205044
TEAD1	NA	2.92462e-148	0.0299206	1.01377e-07	NA	4.82425e-13	2.78833e-29	NA	6.80297e-22	1.03123e-25	6.78418e-56	-0.0331492	-0.0666739	1.21844	1.37664	0.999706	0.351712	0.0335247	-0.158205	0.647994
HLTF	NA	1.91144e-30	2.07873e-07	2.38208e-06	NA	7.29494e-10	NA	NA	0.00511304	NA	NA	-0.00161557	0.0104318	-0.340829	-0.28166	0.410861	0.203997	-0.0120474	-0.0591693	0.206864
KLF2	NA	2.49658e-06	8.68097e-07	NA	NA	0.0008956	2.07245e-58	0.173284	NA	NA	2.682e-05	-0.0290556	-0.0207893	1.28616	1.02747	2.13065	1.97672	-0.00826628	0.258689	0.153925
BARX1	NA	NA	0.0129851	NA	0.0180486	NA	0.00274999	0.083368	4.09668e-05	0.00169231	1.11846e-06	-0.00897372	-0.0129658	-0.0446285	-0.0619009	0.107335	0	0.00399212	0.0172724	0.107335
