## Supplementary Table 5 for "Epigenomic circuits shaping cellular heterogeneity in pleural mesothelioma"

### Sheet: scS-score genes
Supplementary Table 5. Genes of the sarcomatoid score (scS-score). The top 20 genes of consensus NMF program 20 (cNMF, k = 25, 5,000 most variable genes) of malignant cells in the scRNA-seq data, the program associated with sarcomatoid features. Columns: Rank: rank of the gene in the program; Gene: gene name.
Rank	Gene
1	VIM
2	SPOCK1
3	NTM
4	S100A3
5	AC083967-1
6	AXL
7	CAV1
8	SRGN
9	ADAMTS6
10	DKK1
11	FBN1
12	HAPLN1
13	GLRX
14	THY1
15	FBLN2
16	FADS3
17	PRSS23
18	IL32
19	FSTL1
20	EDIL3

### Sheet: regMye modules
Supplementary Table 5. TF associated to the first principal component (PC1) of the PCA of TF activity in myeloid cells (Figure 4D). PC1 describes the axis from monocyte-derived macrophages (MDM; lowest values) to tissue-resident macrophages (TRM; highest values). Columns: TF; PC1 - MDM (lowest) - TRM (highest), PC1 loadings; EI score, TRUE when TFs was used to compute the EI score.
TF	PC1 - MDM (lowest) - TRM (highest)	EI score
NFE2	-0.113666	TRUE
NFE2L2	-0.113374	TRUE
SMARCC1	-0.110749	TRUE
FOSL1	-0.110007	TRUE
JUND	-0.109491	TRUE
FOSB	-0.109181	TRUE
JUNB	-0.10877	TRUE
FOSL2	-0.108517	TRUE
BACH1	-0.108273	TRUE
FOS	-0.10735	TRUE
JUN	-0.107206	TRUE
JDP2	-0.10286	TRUE
MAFF	-0.0986297	TRUE
BATF	-0.0985196	TRUE
MAFK	-0.095925	-
ESR2	-0.0913874	-
NR4A1	-0.0897032	-
NR4A3	-0.0844874	-
PPARG	-0.0809556	-
NR2C1	-0.0786761	-
ESRRA	-0.0778265	-
NFE2L3	-0.0777313	-
NFE2L1	-0.0777313	-
NFKB2	-0.0757844	-
KLF12	-0.0744858	-
NR4A2	-0.0732669	-
KLF3	-0.0732025	-
SREBF2	-0.0732001	-
RELA	-0.0704608	-
PKNOX1	-0.0682775	-
RARA	-0.0682661	-
HIVEP3	-0.0678499	-
HIVEP1	-0.0678499	-
TGIF2	-0.067437	-
SMAD1	-0.0673007	-
NFKB1	-0.0669588	-
RELB	-0.0643219	-
SREBF1	-0.0633806	-
CIC	-0.0624204	-
NR2F6	-0.0597442	-
THAP1	-0.0588287	-
NR5A2	-0.0574279	-
IKZF1	-0.0564177	-
EPAS1	-0.0561503	-
REL	-0.0556984	-
REST	-0.0556898	-
MZF1	-0.055002	-
SMAD4	-0.0547694	-
RUNX1	-0.0544587	-
ZNF274	-0.053621	-
PPARD	-0.0530144	-
RXRA	-0.0515531	-
PLAGL1	-0.0504408	-
THRA	-0.0492836	-
LYL1	-0.0485739	-
MEIS2	-0.0483487	-
RXRB	-0.0481674	-
IRF4	-0.0473237	-
MGA	-0.0473151	-
MAFG	-0.0464253	-
NR1H3	-0.0449905	-
NR1H2	-0.0449905	-
RREB1	-0.044894	-
SMAD2	-0.0441422	-
TCF12	-0.0438029	-
PPARA	-0.043187	-
HIC2	-0.042773	-
MAF	-0.0424998	-
NR1D2	-0.0423798	-
ASCL2	-0.0403198	-
TGIF1	-0.0400127	-
MAFB	-0.0398303	-
VDR	-0.0394351	-
ZEB1	-0.0364189	-
POU2F2	-0.0359581	-
SNAI1	-0.0358519	-
LMO2	-0.0353566	-
MITF	-0.0352462	-
TAL1	-0.0348766	-
ATOH8	-0.0348126	-
EP300	-0.0345885	-
PAX8	-0.0338253	-
RUNX2	-0.032409	-
ID3	-0.0311863	-
ID4	-0.0311863	-
HIC1	-0.0306329	-
RBPJ	-0.0306233	-
TCF3	-0.0304807	-
ZNF75A	-0.0304413	-
ZNF75D	-0.0304413	-
TEAD1	-0.0294228	-
TFCP2	-0.0293091	-
MESP1	-0.028557	-
MTF1	-0.0276861	-
TP53	-0.0276719	-
ZNF333	-0.0273287	-
TCF4	-0.0271779	-
ZNF691	-0.0268961	-
ZNF281	-0.0268083	-
NR3C1	-0.0266924	-
HIVEP2	-0.0264754	-
ZSCAN16	-0.0256144	-
TOPORS	-0.0235552	-
ZNF524	-0.0234085	-
MLXIP	-0.0233822	-
ZKSCAN1	-0.0232291	-
NFIC	-0.0228209	-
CLOCK	-0.0224019	-
OLIG1	-0.0214194	-
HOXB4	-0.0204563	-
CEBPA	-0.0204287	-
POU2F1	-0.0204128	-
HLTF	-0.0201208	-
HOXB7	-0.0196351	-
SNAI3	-0.019505	-
CBFB	-0.0194425	-
ZNF282	-0.018579	-
MYB	-0.0178806	-
BRCA1	-0.0177623	-
ZBTB6	-0.0177304	-
NFAT5	-0.0168125	-
ENO1	-0.0164989	-
ZNF350	-0.0160175	-
ZNF410	-0.0135662	-
HBP1	-0.0133554	-
NFIX	-0.012222	-
XBP1	-0.0120063	-
PATZ1	-0.0113252	-
HHEX	-0.0113065	-
ATF4	-0.0109808	-
CEBPD	-0.0103394	-
HDX	-0.0101388	-
CEBPB	-0.00953586	-
SMAD3	-0.00875387	-
SOX13	-0.00847521	-
ZFHX3	-0.00842355	-
NFIA	-0.00812398	-
HOXB6	-0.00606145	-
MYC	-0.00538191	-
ZFX	-0.00457965	-
GATA1	-0.00442576	-
PRDM4	-0.00385198	-
HOXB2	-0.00222832	-
ZNF740	-0.00196994	-
GATA2	-0.000495207	-
DDIT3	-0.000396517	-
VTN	0.000104454	-
ZFY	0.000689107	-
HES1	0.000776602	-
STAT6	0.00122564	-
UBP1	0.00166032	-
CEBPG	0.00236148	-
TCF7L2	0.00241347	-
TCF7	0.00256762	-
ZNF263	0.00282351	-
CDC5L	0.00334962	-
GFI1B	0.00343267	-
RUNX3	0.00407017	-
STAT4	0.0054959	-
HEY1	0.00592753	-
ZNF784	0.00632612	-
ZBTB47	0.00647486	-
ZNF652	0.00647486	-
EGR3	0.00659312	-
HIF1A	0.00687634	-
ZBTB1	0.00693771	-
VENTX	0.00859646	-
ID2	0.00935293	-
ID1	0.00935293	-
PURA	0.00956585	-
MAZ	0.00971235	-
HLX	0.0102738	-
TERF2	0.0107072	-
BBX	0.0108849	-
MNT	0.0111226	-
MECP2	0.0111764	-
STAT5A	0.0112388	-
ZBTB7B	0.0114569	-
STAT5B	0.0116926	-
ARID5B	0.0122044	-
EGR2	0.0122952	-
STAT1	0.0126712	-
ZNF76	0.0128333	-
HMBOX1	0.0129032	-
MYBL1	0.0131052	-
GFI1	0.0131203	-
HMGA1	0.0142467	-
BCL6	0.0143311	-
ATF6B	0.014923	-
CREB3L2	0.0157166	-
ARID3B	0.0159385	-
STAT3	0.0161978	-
LCOR	0.0167991	-
HSF1	0.0176236	-
TEF	0.018346	-
AHR	0.0188902	-
ZNF32	0.0189551	-
HSF4	0.0191605	-
CUX1	0.0197083	-
FOXO3	0.0213211	-
MXI1	0.0213967	-
ZBTB4	0.0232523	-
ZNF148	0.0238251	-
MEF2A	0.0243107	-
SOX4	0.0245265	-
ATF5	0.0245603	-
ZBED1	0.0248686	-
ARID5A	0.0255143	-
ATF6	0.0255877	-
FOXO1	0.0259125	-
ZNF713	0.0259931	-
FOXN2	0.0262337	-
FOXN3	0.0262337	-
HES4	0.0265089	-
MYBL2	0.0269983	-
PBX2	0.0274984	-
FOXP1	0.0276859	-
FOXP4	0.0276859	-
FOXK1	0.0279131	-
FOXJ3	0.0281174	-
LIN54	0.0281935	-
ELF2	0.0282031	-
ZHX1	0.0283163	-
KLF4	0.0284438	-
MEF2D	0.0288594	-
CENPB	0.0289918	-
EGR1	0.0290402	-
KLF9	0.0295045	-
TBP	0.0298569	-
CXXC1	0.0307831	-
ETV7	0.0311865	-
MBD2	0.0312244	-
PBX1	0.0316758	-
KDM2B	0.0316919	-
RFX1	0.0319334	-
SRF	0.0321733	-
FOXM1	0.0327673	-
ZBTB33	0.0329086	-
ZBTB7A	0.0330419	-
MEF2C	0.0333287	-
BATF3	0.0334865	-
NFATC2	0.0336174	-
FOXI2	0.0350147	-
NFATC3	0.0359662	-
BPTF	0.0366455	-
CTCF	0.0381088	-
NFATC1	0.0383359	-
ZNF219	0.0384027	-
FOXC1	0.0390662	-
FUBP1	0.0392545	-
E2F2	0.0396585	-
NAIF1	0.0397213	-
GMEB1	0.0401058	-
MYPOP	0.0405233	-
MAX	0.0408964	-
FOXK2	0.0414337	-
HMG20B	0.0417385	-
GMEB2	0.0417493	-
DNMT1	0.0422795	-
HOMEZ	0.0424149	-
CREM	0.0425999	-
DBP	0.0448494	-
RFX5	0.045547	-
NFIL3	0.0459603	-
KLF5	0.0459714	-
FOXJ2	0.0464129	-
E2F8	0.0476399	-
E2F1	0.0481488	-
ARNT	0.0485564	-
BCL11A	0.0493861	-
CREB3L4	0.049399	-
CREB3	0.049399	-
SMAD5	0.0504615	-
E2F7	0.0506019	-
BHLHE41	0.0515066	-
USF1	0.0517658	-
IRF5	0.0518325	-
USF2	0.05197	-
TFEC	0.0524698	-
CREB5	0.052915	-
MSX2	0.0531353	-
BHLHE40	0.0538361	-
ATF2	0.0543907	-
ATF7	0.054415	-
ETS2	0.0544443	-
PRDM1	0.0549151	-
SPI1	0.0549985	-
IRF8	0.0553992	-
TFDP2	0.0555501	-
TFDP1	0.0555501	-
ZNF384	0.0565648	-
SMARCC2	0.0574518	-
ARID2	0.0590375	-
ARID3A	0.0606262	-
ZNF143	0.0607745	-
E2F6	0.0608273	-
TFEB	0.061843	-
ARNTL	0.0624255	-
SP3	0.063749	-
E2F4	0.0641896	-
IRF7	0.0642496	-
IRF2	0.0645521	-
IRF9	0.0646201	-
E4F1	0.0647604	-
RFX3	0.0648272	-
RFX2	0.0655515	-
ATF1	0.0656155	-
E2F3	0.0674738	-
RFX7	0.0675314	-
TFE3	0.0699164	-
KLF16	0.0707485	-
KLF6	0.0715494	-
CREB1	0.0718333	-
KLF2	0.0718433	-
MLXIPL	0.0722341	-
MLX	0.0728098	-
ATF3	0.0746331	-
IRF3	0.0762557	-
SPIB	0.0767375	-
STAT2	0.0772922	-
SP1	0.0776674	-
NRF1	0.0786846	-
KLF7	0.0789853	-
NR2C2	0.080613	-
SP2	0.0858052	-
IRF1	0.0862902	-
KLF10	0.0866144	-
KLF13	0.0866144	-
YY2	0.0871116	-
YBX1	0.0882515	-
YY1	0.0899402	-
ETV6	0.0916482	-
KLF11	0.0951085	-
ETV5	0.0964915	-
ERF	0.0967829	-
SP4	0.0968721	-
ETS1	0.097618	-
FLI1	0.0982291	-
ERG	0.0983162	-
ELK4	0.101947	-
ETV3	0.102991	-
ELF1	0.103898	-
GABPA	0.104658	-
ELK3	0.105983	-
ELK1	0.10644	-
ELF4	0.108479	-
NFYC	0.111627	-
NFYA	0.112759	-
PBX3	0.11432	-
CEBPZ	0.114949	-
NFYB	0.116301	-

### Sheet: fetal VEC score genes
Supplementary Table 5. Genes of the fetal-like vascular endothelial cell (VEC) score: the top 20 markers (ranked by adjusted p-value) of the COL4A1+ fetal-like VEC cluster compared with the other endothelial clusters (artery, vein) in the endothelial scRNA-seq data (Seurat FindAllMarkers, Wilcoxon test, log2 fold change >= 0.5, detected in >= 10% of cells, adjusted p < 0.05). The score was comput…
Rank	Gene	avg_log2FC	pct.1	pct.2	p_val_adj
1	COL4A1	2.1668	0.91	0.623	5.20352e-100
2	COL4A2	1.72385	0.879	0.654	2.38497e-72
3	HSPG2	1.08014	0.951	0.847	3.09747e-56
4	RGCC	1.82044	0.712	0.358	1.87737e-51
5	JUP	2.07908	0.479	0.128	3.34757e-50
6	SPARC	1.03918	0.943	0.867	8.78919e-46
7	INSR	2.00417	0.624	0.298	1.96852e-45
8	VWA1	1.34882	0.822	0.614	7.3398e-41
9	COL15A1	1.27382	0.77	0.532	2.07992e-40
10	TP53I11	2.91112	0.348	0.079	3.94971e-37
11	NOTCH4	1.57313	0.611	0.298	6.46022e-36
12	PLVAP	0.938525	0.906	0.817	2.87767e-33
13	FSCN1	1.63345	0.606	0.346	1.59399e-32
14	APLNR	1.55087	0.589	0.325	6.22098e-32
15	PCDH12	1.65698	0.365	0.109	1.41579e-30
16	MLEC	1.53446	0.573	0.303	5.44164e-30
17	PODXL	1.0272	0.715	0.423	3.56309e-29
18	DYSF	1.8547	0.439	0.187	4.41235e-28
19	FLT1	1.18325	0.729	0.525	9.72061e-26
20	RFLNB	1.51715	0.465	0.228	1.42328e-24

### Sheet: regTNK modules
Supplementary Table 5. TF activity modules of T/NK cells (regTNK1-3). Identified by correlating TF activity (chromVAR deviations of TFs expressed in the scRNA-seq) across T/NK cells and clustering the TFs by k-means with k = 3. Each column lists the TFs of one module.
regTNK1	regTNK2	regTNK3
TP73	GMEB1	HES4
ID3	NFYC	ENO1
RUNX3	YBX1	E2F2
MTF1	ARNT	ZNF683
HIVEP3	CREB3L4	POU3F1
JUN	ETV3	FOXJ3
NFIA	USF1	FUBP1
NR5A2	ATF6	GFI1
ZNF281	POU2F1	RFX5
FOSL2	ELK4	ZBTB7B
EPAS1	ATF3	MEF2D
REL	KLF11	ID2
NR4A2	CEBPZ	E2F6
NFE2L2	SP3	FOXN2
PPARG	ATF2	ARID5A
NR1D2	CREB1	STAT1
EOMES	BHLHE40	STAT4
UBP1	NR2C2	FOXP1
SMARCC1	LIN54	BBX
ZNF589	E2F3	ZNF148
HLTF	ATF6B	TFDP2
KLF3	PBX2	BCL6
REST	NFYA	HES1
NFKB1	TFEB	ZBTB49
ELF2	ETV1	RBPJ
NR3C2	SP4	CLOCK
TCF7	NRF1	LEF1
NR3C1	E2F5	IRF2
IRF4	KLF10	MEF2C
RREB1	CREB3	IRF1
HIVEP1	NFIL3	SMAD5
ZSCAN16	KLF4	EGR1
RXRB	PBX3	PURA
RUNX2	KLF6	SOX4
BACH2	CREM	HMGA1
PLAGL1	EGR2	ZNF76
MAFK	ZNF143	ETV7
TWIST1	ARNTL	FOXP4
NFE2L3	ETS1	SRF
IKZF1	FLI1	CDC5L
ZNF282	ETV6	PRDM1
THAP1	ARID2	FOXO3
MSC	ATF1	HSF2
NR4A3	SP1	MYB
RXRA	ATF7	HIVEP2
GATA3	SMARCC2	TBP
ZEB1	E2F7	FOXK1
NFKB2	ELK3	AHR
ASCL2	NFYB	HOXA9
ESRRA	ELF1	ZKSCAN1
RELA	HOMEZ	CUX1
VDR	MAX	HBP1
TFCP2	YY1	IRF5
NR4A1	KLF13	CREB3L2
IKZF4	RFX7	EGR3
STAT6	E4F1	HMBOX1
NR2C1	MLX	CEBPD
KLF12	SP2	MYBL1
ESR2	HLF	ZHX1
FOS	KLF16	MYC
BATF	KLF2	HSF1
BCL11B	USF2	RFX3
MGA	ERF	TOPORS
TCF12	DBP	KLF9
RORA	TCFL5	ZBTB6
SMAD3	GABPA	ZNF32
MESP1	ATF4	ARID5B
ZNF75A	ELK1	LCOR
CBFB	TFE3	MXI1
MAF	ELF4	IRF7
SNAI3	NA	E2F8
HIC1	NA	HINFP
SREBF1	NA	BARX2
THRA	NA	FOXM1
RARA	NA	ZNF384
TBX21	NA	FOXJ2
NFE2L1	NA	ZNF740
HOXB4	NA	STAT2
MAFG	NA	DDIT3
TGIF1	NA	PRDM4
SMAD2	NA	KDM2B
SMAD4	NA	MLXIP
TCF4	NA	FOXO1
TCF3	NA	TFDP1
NFIC	NA	IRF9
JUNB	NA	HIF1A
LYL1	NA	ZBTB1
JUND	NA	ZNF410
CIC	NA	FOXN3
RELB	NA	ARID3B
FOSB	NA	MEF2A
ZNF350	NA	ZNF263
ZNF524	NA	MAZ
ZNF274	NA	E2F4
MZF1	NA	CTCF
TGIF2	NA	NFATC3
SNAI1	NA	TERF2
BACH1	NA	NFAT5
RUNX1	NA	ZFHX3
PKNOX1	NA	IRF8
HIC2	NA	MNT
MAFF	NA	ZBTB4
EP300	NA	TP53
SREBF2	NA	STAT5B
PPARA	NA	STAT5A
ZNF75D	NA	STAT3
NA	NA	BRCA1
NA	NA	MEOX1
NA	NA	HOXB2
NA	NA	ZNF652
NA	NA	BPTF
NA	NA	FOXK2
NA	NA	CXXC1
NA	NA	MBD2
NA	NA	NFATC1
NA	NA	ARID3A
NA	NA	HMG20B
NA	NA	ZBTB7A
NA	NA	RFX2
NA	NA	DNMT1
NA	NA	RFX1
NA	NA	ZNF333
NA	NA	PBX4
NA	NA	CEBPA
NA	NA	CEBPG
NA	NA	POU2F2
NA	NA	MYPOP
NA	NA	IRF3
NA	NA	ATF5
NA	NA	NR1H2
NA	NA	CENPB
NA	NA	ID1
NA	NA	E2F1
NA	NA	MYBL2
NA	NA	CEBPB
NA	NA	NFATC2
NA	NA	GMEB2
NA	NA	ETS2
NA	NA	XBP1
NA	NA	PATZ1
NA	NA	ZBED1
NA	NA	ZFX
NA	NA	FOXP3
NA	NA	ZBTB33
NA	NA	MECP2
NA	NA	ZFY

### Sheet: regTNK1 CD8 Ex NK KLRC1
Supplementary Table 5. TFs of module regTNK1. RegTNK1 sorted by their average activity (chromVAR deviation) in CD8 Ex T cells and KLRC1 NK cells. Columns: regTNK1, TF; average activity in exhausted CD8 T cells and KLRC1+ NK cells.
regTNK1	Average activity CD8 Ex and KLRC1 NK
EOMES	0.755796
NR4A2	0.719766
NR4A1	0.583287
MGA	0.498432
CBFB	0.495305
RUNX2	0.443161
NR4A3	0.376406
RUNX1	0.305578
ESRRA	0.302224
RARA	0.268111
NR2C1	0.262514
THRA	0.224484
ESR2	0.220097
TBX21	0.214377
SMAD4	0.170498
TGIF2	0.168745
SREBF2	0.156346
MAF	0.148788
RUNX3	0.136165
PKNOX1	0.126165
SREBF1	0.112498
SMAD3	0.0942987
NFE2L3	0.0883458
NFE2L1	0.0883458
TGIF1	0.0880668
SMAD2	0.0802735
TP73	0.0760772
ASCL2	0.055157
HOXB4	0.0550043
RXRB	0.0500182
NR1D2	0.0450115
RXRA	0.0366162
REST	0.0285627
ZNF274	0.0263469
KLF12	0.0220309
VDR	0.0196634
CIC	0.0181955
NFKB2	0.0180915
NR5A2	0.0171044
MSC	0.015152
RELA	0.0111866
NFE2L2	0.00658174
PPARA	0.00525694
REL	0.00467526
NFKB1	0.00163014
HIVEP3	-0.00218429
HIVEP1	-0.00218429
SNAI3	-0.00696458
THAP1	-0.00890181
PPARG	-0.0206201
SMARCC1	-0.0223601
PLAGL1	-0.0343444
BACH1	-0.0356261
RREB1	-0.0402651
LYL1	-0.0435566
IRF4	-0.045383
HIC2	-0.0503189
RELB	-0.0546555
TFCP2	-0.0558586
ELF2	-0.0581908
JUNB	-0.0642889
JUN	-0.0652131
MTF1	-0.0652702
MAFF	-0.0661336
JUND	-0.0667404
ZNF75A	-0.0674876
ZNF75D	-0.0674876
FOSL2	-0.0705713
BCL11B	-0.0710796
MAFK	-0.0733264
TCF12	-0.0750372
UBP1	-0.0750622
ZNF350	-0.0753293
RORA	-0.0768556
ZNF524	-0.0790414
FOS	-0.0863826
MZF1	-0.0900107
ZNF589	-0.0935633
ZSCAN16	-0.0938092
ZNF282	-0.100453
BACH2	-0.101952
STAT6	-0.12161
EP300	-0.134922
HLTF	-0.139202
EPAS1	-0.139359
NR3C1	-0.141082
GATA3	-0.144363
BATF	-0.145299
FOSB	-0.149822
TWIST1	-0.158966
NR3C2	-0.163465
HIC1	-0.170253
KLF3	-0.17734
ZNF281	-0.203862
TCF3	-0.207637
NFIC	-0.221339
ZEB1	-0.222758
MESP1	-0.227852
SNAI1	-0.239288
MAFG	-0.270169
ID3	-0.283057
IKZF1	-0.297171
IKZF4	-0.297171
TCF4	-0.314306
NFIA	-0.447235
TCF7	-0.516395
