## Supplementary Table 8 for "Epigenomic circuits shaping cellular heterogeneity in pleural mesothelioma"

### Sheet: Genes to target 1st run
Table 8. Genes targeted in the first CRISPR knockout run, with their role in the screen: TF regulators (candidate TFs), positive controls (TEAD1-4, TWIST1) and non-targeting negative control sgRNAs.
Gene	Category
PITX1	TF regulator
MEF2A	TF regulator
MEF2D	TF regulator
BPTF	TF regulator
TCF3	TF regulator
HMGA1	TF regulator
SOX9	TF regulator
TFAP2A	TF regulator
RUNX1	TF regulator
TEAD1	Positive Control
TEAD2	Positive Control
TEAD3	Positive Control
TEAD4	Positive Control
TWIST1	Positive Control
non targeting gRNA 1	Negative controls
non targeting gRNA2

### Sheet: gRNA sequences v1
Table 8. First (v1) sgRNA design: two Brunello-library sgRNAs per gene for mesothelioma tumour suppressors, chromatin regulators and selected TFs, plus three non-targeting controls. Columns follow the Broad GPP sgRNA design output: input and target gene, target transcript and genomic sequence, position of the base after the cut (1-based), strand, sgRNA target sequence, target context sequence, PA…
Input	Target Gene ID	Target Gene Symbol	Target Transcript	Genomic Sequence	Position of Base After Cut (1-based)	Strand	sgRNA Target Sequence	Target Context Sequence	PAM Sequence	Exon Number	Rule Set 2 score	Oligo_ordering[5'>3']
8314	8314	BAP1	NM_004656.3	NC_000003.12	52403740	sense	GTCCATCAAGACTAGCAGCG	CTCTGTCCATCAAGACTAGCAGCGGGGCTG	GGG	13	0.7387
8314	8314	BAP1	NM_004656.3	NC_000003.12	52408533	antisense	CACGGACGTATCATCCACCA	CAATCACGGACGTATCATCCACCAAGGTAG	AGG	4	0.7134
4771	4771	NF2	NM_000268.3	NC_000022.11	29655662	sense	GCTTGGTACGCAGAGCACCG	TACTGCTTGGTACGCAGAGCACCGAGGCCG	AGG	6	0.8047
4771	4771	NF2	NM_000268.3	NC_000022.11	29604108	sense	CGAGATGGAGTTCAATTGCG	ACGCCGAGATGGAGTTCAATTGCGAGGTAA	AGG	1	0.672
7157	7157	TP53	NM_000546.5	NC_000017.11	7676227	antisense	CCATTGTTCAATATCGTCCG	TGAACCATTGTTCAATATCGTCCGGGGACA	GGG	4	0.6899
7157	7157	TP53	NM_000546.5	NC_000017.11	7675058	sense	GAGCGCTGCTCAGATAGCGA	CCATGAGCGCTGCTCAGATAGCGATGGTGA	TGG	5	0.6542
26524	26524	LATS2	NM_014572.2	NC_000013.11	20987914	sense	ACCAGCAGAAGGTTAACCGG	ACCTACCAGCAGAAGGTTAACCGGAGGCTG	AGG	4	0.7216
26524	26524	LATS2	NM_014572.2	NC_000013.11	20988097	sense	AGAGCCGCAAAAGCGCCAAG	GACAAGAGCCGCAAAAGCGCCAAGGGGGAC	GGG	4	0.6866
29072	29072	SETD2	NM_014159.6	NC_000003.12	47101538	sense	GGACTGTGAACGGACAACTG	CAGTGGACTGTGAACGGACAACTGAGGGTT	AGG	8	0.7149
29072	29072	SETD2	NM_014159.6	NC_000003.12	47122296	sense	TTAAAGAACCAGTTGATACG	GTAGTTAAAGAACCAGTTGATACGAGGGTT	AGG	3	0.6295
79633	79633	FAT4	NM_001291285.1	NC_000004.12	125317330	sense	AGACGGGACTTATCACGGTG	CCTGAGACGGGACTTATCACGGTGCGGGAG	CGG	1	0.7129
79633	79633	FAT4	NM_001291285.1	NC_000004.12	125320488	sense	ATTACTGGGACTAACAACCA	CAGTATTACTGGGACTAACAACCACGGAAC	CGG	1	0.7449
5727	5727	PTCH1	NM_000264.3	NC_000009.12	95479087	sense	AAATGTACGAGCACTTCAAG	AAGCAAATGTACGAGCACTTCAAGGGGTAC	GGG	8	0.6707
5727	5727	PTCH1	NM_000264.3	NC_000009.12	95482018	antisense	AAGGTGTAATAATCAAACAA	TCCAAAGGTGTAATAATCAAACAAGGGTAA	GGG	5	0.6834
55209	55209	SETD5	NM_001080517.2	NC_000003.12	9434858	sense	AGGTTATTAGACTTCATCGG	GGGAAGGTTATTAGACTTCATCGGCGGAAG	CGG	6	0.6984
55209	55209	SETD5	NM_001080517.2	NC_000003.12	9447287	sense	GTGTTGGTGTGAATACCCGG	CAGAGTGTTGGTGTGAATACCCGGAGGTCT	AGG	14	0.7671
55870	55870	ASH1L	NM_018489.2	NC_000001.11	155478263	antisense	GAGGGCAGGACATGTGACAA	AGATGAGGGCAGGACATGTGACAACGGTGC	CGG	3	0.6832
55870	55870	ASH1L	NM_018489.2	NC_000001.11	155478801	sense	GAGACCCCCTAAGATGAGGG	GAGGGAGACCCCCTAAGATGAGGGAGGCAA	AGG	3	0.693
1387	1387	CREBBP	NM_004380.2	NC_000016.10	3739583	sense	ATTGCCCCCCTCCAAACACG	TCTGATTGCCCCCCTCCAAACACGAGGTAG	AGG	25	0.721
1387	1387	CREBBP	NM_004380.2	NC_000016.10	3780867	sense	CTTAGCCCACTGATGAACGA	CCTCCTTAGCCCACTGATGAACGATGGCTC	TGG	8	0.667
7799	7799	PRDM2	NM_012231.4	NC_000001.11	13779998	sense	CCTCAAGTAGGTTTAAGAGG	GTGACCTCAAGTAGGTTTAAGAGGCGGACC	CGG	8	0.729
7799	7799	PRDM2	NM_012231.4	NC_000001.11	13749398	sense	GCTCCTGGTCTGGTACAATG	AGGAGCTCCTGGTCTGGTACAATGGGGAAG	GGG	6	0.7457
84678	84678	KDM2B	NM_032590.4	NC_000012.12	121444469	sense	TGTCCGAAGTGTAACCACGC	GGAGTGTCCGAAGTGTAACCACGCCGGCAA	CGG	15	0.7235
84678	84678	KDM2B	NM_032590.4	NC_000012.12	121521002	sense	GCTGCGGATCTACGAGATCG	TGCAGCTGCGGATCTACGAGATCGAGGACA	AGG	9	0.6945
8085	8085	KMT2D	NM_003482.3	NC_000012.12	49050092	antisense	TTCGGGGTAGACCTCCATAG	TGCATTCGGGGTAGACCTCCATAGGGGTCA	GGG	11	0.7213
8085	8085	KMT2D	NM_003482.3	NC_000012.12	49044958	antisense	CCTTCGAAGCGAAAGTACTG	CACACCTTCGAAGCGAAAGTACTGGGGCTC	GGG	19	0.7125
2146	2146	EZH2	NM_004456.4	NC_000007.14	148827244	antisense	TTATCAGAAGGAAATTTCCG	AATTTTATCAGAAGGAAATTTCCGAGGTGG	AGG	7	0.6292
2146	2146	EZH2	NM_004456.4	NC_000007.14	148829740	sense	TTATGATGGGAAAGTACACG	AAAATTATGATGGGAAAGTACACGGGGATA	GGG	5	0.721
9869	9869	SETDB1	NM_012432.3	NC_000001.11	150930108	antisense	CCTTACCTGAATCAATACTG	CATCCCTTACCTGAATCAATACTGAGGACA	AGG	3	0.723
9869	9869	SETDB1	NM_012432.3	NC_000001.11	150950767	sense	GTTATCTATAAGACACCTTG	TCATGTTATCTATAAGACACCTTGTGGTCT	TGG	13	0.6888
2186	2186	BPTF	NM_182641.3	NC_000017.11	67912848	sense	AAAGGAGCAGAGCAAAACCG	CTGTAAAGGAGCAGAGCAAAACCGTGGTCA	TGG	11	0.7483
2186	2186	BPTF	NM_182641.3	NC_000017.11	67922881	sense	GCCTTCGATCAAGTGCACTG	AAAGGCCTTCGATCAAGTGCACTGCGGCCA	CGG	14	0.7554
3159	3159	HMGA1	NM_145899.2	NC_000006.12	34242747	sense	CCAACACCTAAGAGACCTCG	AGTGCCAACACCTAAGAGACCTCGGGGCCG	GGG	4	0.7288
3159	3159	HMGA1	NM_145899.2	NC_000006.12	34240883	antisense	GCTGTCCCGGGACTCACCGG	CAGCGCTGTCCCGGGACTCACCGGAGGCTG	AGG	3	0.6102
6908	6908	TBP	NM_003194.4	NC_000006.12	170562069	sense	ACGTCCCAGCAGGCAACACA	GTCAACGTCCCAGCAGGCAACACAGGGAAC	GGG	3	0.6765
6908	6908	TBP	NM_003194.4	NC_000006.12	170566958	sense	GATAAGAGAGCCACGAACCA	TGAGGATAAGAGAGCCACGAACCACGGCAC	CGG	5	0.6043
7291	7291	TWIST1	NM_000474.3	NC_000007.14	19117015	sense	CGGGAGTCCGCAGTCTTACG	GCGGCGGGAGTCCGCAGTCTTACGAGGAGC	AGG	1	0.6049
7291	7291	TWIST1	NM_000474.3	NC_000007.14	19116949	sense	GCGCACCCAGTCGCTGAACG	GCCAGCGCACCCAGTCGCTGAACGAGGCGT	AGG	1	0.5995
55897	55897	MESP1	NM_018670.3	NC_000015.10	89751111	antisense	GGTGCTGCCCCATGAGTCTG	CTGGGGTGCTGCCCCATGAGTCTGGGGACG	GGG	1	0.6015
55897	55897	MESP1	NM_018670.3	NC_000015.10	89750837	antisense	CCGACAGGTGGCCGATATAG	ACGGCCGACAGGTGGCCGATATAGCGGATA	CGG	1	0.6441
		non targetting control					AAAAAGCTTCCGCCTGATGG
		non targetting control					AACTAGCCCGAGCAGCTTCG
		non targetting control					AAGTGACGGTGTCATGCGGG
Primers for amplification of gRNAs for NGS
Primer ID	Primer sequence [5'>3']
CROPseq_libQC_i5_s1	AATGATACGGCGACCACCGAGATCTACACACACTCTTTCCCTACACGACGCTCTTCCGATCTTCTTGTGGAAAGGACGAAACACCG
CROPseq_libQC_i7:1	CAAGCAGAAGACGGCATACGAGATCGAGTAATGTGACTGGAGTTCAGACGTGTGCTCTTCCGATCGTGTCTCAAGATCTAGTTACGCCAAGC

### Sheet: CROPseq and RNAseq
	Supplementary Table 8. gRNA sequences taken from the Brunello Library that were used for both the CROP-seq and bulk RNA-seq experiments. The Rule Set 2 score is a metric generated by the Bruenllo Library predicting on-target activity. Out of the 4 sgRNAs provided per gene by the Brunello Library, the three with the highest Rule Set 2 scores were chosen. The complete sequence for each gRNA with bo…
Target Gene Symbol	Target Entrez Gene ID	sgRNA ID	Target Transcript	Genomic Sequence	Position of Base After Cut (1-based)	Strand	sgRNA Sequence (5'>3')	Target Context Sequence (5'>3')	PAM Sequence	Exon Number	Rule Set 2 score	Complete Sequence with 5' Prefix and 3' Postfix (5'>3')
PITX1	5307	PITX1_1	NM_002653.4	NC_000005.10	135029298	sense	TCAAGAACCGGCGAGCCAAG	TGGTTCAAGAACCGGCGAGCCAAGTGGCGT	TGG	3	0.6559	TGGAAAGGACGAAACACCGTCAAGAACCGGCGAGCCAAGGTTTTAGAGCTAGAAATAGCAAGTTAAAATAAGGC
PITX1	5307	PITX1_2	NM_002653.4	NC_000005.10	135031309	sense	TGAGGGAGGAGATCGCCGTG	AGCATGAGGGAGGAGATCGCCGTGTGGACC	TGG	2	0.7379	TGGAAAGGACGAAACACCGTGAGGGAGGAGATCGCCGTGGTTTTAGAGCTAGAAATAGCAAGTTAAAATAAGGC
PITX1	5307	PITX1_3	NM_002653.4	NC_000005.10	135031309	sense	AGCGCGGCGGGGAACCCAAG	AAGGAGCGCGGCGGGGAACCCAAGGGGCCC	GGG	2	0.6035	TGGAAAGGACGAAACACCGAGCGCGGCGGGGAACCCAAGGTTTTAGAGCTAGAAATAGCAAGTTAAAATAAGGC
MEF2A	4205	MEF2A_1	NM_001171894.1	NC_000015.10	99671396	sense	TGAGCACAGTCCACTCTCGG	ACTTTGAGCACAGTCCACTCTCGGAGGACA	AGG	6	0.7315	TGGAAAGGACGAAACACCGTGAGCACAGTCCACTCTCGGGTTTTAGAGCTAGAAATAGCAAGTTAAAATAAGGC
MEF2A	4205	MEF2A_2	NM_001171894.1	NC_000015.10	99645735	antisense	GAGTTGGTTCTGCTTTCATG	ATCCGAGTTGGTTCTGCTTTCATGAGGTTC	AGG	5	0.6027	TGGAAAGGACGAAACACCG GAGTTGGTTCTGCTTTCATGGTTTTAGAGCTAGAAATAGCAAGTTAAAATAAGGC
MEF2A	4205	MEF2A_3	NM_001171894.1	NC_000015.10	99706816	antisense	GCTGAGTACACAAGTCCTTG	CATTGCTGAGTACACAAGTCCTTGCGGAGG	CGG	10	0.6579	TGGAAAGGACGAAACACCGGCTGAGTACACAAGTCCTTGGTTTTAGAGCTAGAAATAGCAAGTTAAAATAAGGC
MEF2D	4209	MEF2D_1	NM_005920.3	NC_000001.11	156480869	sense	CAAGTACCGACGCGCCAGCG	AGGACAAGTACCGACGCGCCAGCGAGGAGC	AGG	4	0.651	TGGAAAGGACGAAACACCGCAAGTACCGACGCGCCAGCGGTTTTAGAGCTAGAAATAGCAAGTTAAAATAAGGC
MEF2D	4209	MEF2D_2	NM_005920.3	NC_000001.11	156479292	antisense	GATGACTGCACTCACCAACA	GAAGGATGACTGCACTCACCAACAGGGCTG	GGG	6	0.6972	TGGAAAGGACGAAACACCGGATGACTGCACTCACCAACAGTTTTAGAGCTAGAAATAGCAAGTTAAAATAAGGC
MEF2D	4209	MEF2D_3	NM_005920.3	NC_000001.11	156475207	antisense	GGTGAGCGAATGAGTAGACT	GGGTGGTGAGCGAATGAGTAGACTGGGAGA	GGG	9	0.6131	TGGAAAGGACGAAACACCGGGTGAGCGAATGAGTAGACTGTTTTAGAGCTAGAAATAGCAAGTTAAAATAAGGC
BPTF	2186	BPTF_1	NM_182641.3	NC_000017.11	67912848	sense	AAAGGAGCAGAGCAAAACCG	CTGTAAAGGAGCAGAGCAAAACCGTGGTCA	TGG	11	0.7483	TGGAAAGGACGAAACACCGAAAGGAGCAGAGCAAAACCGGTTTTAGAGCTAGAAATAGCAAGTTAAAATAAGGC
BPTF	2186	BPTF_2	NM_182641.3	NC_000017.11	67922881	sense	GCCTTCGATCAAGTGCACTG	AAAGGCCTTCGATCAAGTGCACTGCGGCCA	CGG	14	0.7554	TGGAAAGGACGAAACACCGGCCTTCGATCAAGTGCACTGGTTTTAGAGCTAGAAATAGCAAGTTAAAATAAGGC
BPTF	2186	BPTF_3	NM_182641.3	NC_000017.11	67911774	antisense	ACTGCTATCCTGAATAGACA	CTTCACTGCTATCCTGAATAGACACGGTAT	CGG	11	0.7291	TGGAAAGGACGAAACACCGACTGCTATCCTGAATAGACAGTTTTAGAGCTAGAAATAGCAAGTTAAAATAAGGC
TCF3	6929	TCF3_1	NM_003200.3	NC_000019.10	1622322	sense	CTATCCCGCCCCCTTCTACG	GCACCTATCCCGCCCCCTTCTACGTGGCAG	TGG	9	0.6605	TGGAAAGGACGAAACACCGCTATCCCGCCCCCTTCTACGGTTTTAGAGCTAGAAATAGCAAGTTAAAATAAGGC
TCF3	6929	TCF3_2	NM_003200.3	NC_000019.10	1621034	antisense	GTTATTGCTTGAGTGATCCG	AGAAGTTATTGCTTGAGTGATCCGGGGAGT	GGG	13	0.6808	TGGAAAGGACGAAACACCGGTTATTGCTTGAGTGATCCGGTTTTAGAGCTAGAAATAGCAAGTTAAAATAAGGC
TCF3	6929	TCF3_3	NM_003200.3	NC_000019.10	1622055	sense	CACCAGCACGAGCGTATGGT	CCTGCACCAGCACGAGCGTATGGTAGGACC	AGG	10	0.6193	TGGAAAGGACGAAACACCGCACCAGCACGAGCGTATGGTGTTTTAGAGCTAGAAATAGCAAGTTAAAATAAGGC
HMGA1	3159	HMGA1_1	NM_145899.2	NC_000006.12	34242747	sense	CCAACACCTAAGAGACCTCG	AGTGCCAACACCTAAGAGACCTCGGGGCCG	GGG	4	0.7288	TGGAAAGGACGAAACACCGCCAACACCTAAGAGACCTCGGTTTTAGAGCTAGAAATAGCAAGTTAAAATAAGGC
HMGA1	3159	HMGA1_2	NM_145899.2	NC_000006.12	34240883	antisense	GCTGTCCCGGGACTCACCGG	CAGCGCTGTCCCGGGACTCACCGGAGGCTG	AGG	3	0.6102	TGGAAAGGACGAAACACCGGCTGTCCCGGGACTCACCGGGTTTTAGAGCTAGAAATAGCAAGTTAAAATAAGGC
HMGA1	3159	HMGA1_3	NM_145899.2	NC_000006.12	34240914	sense	AGCGCTGGTAGGGAGTCAGG	GGACAGCGCTGGTAGGGAGTCAGGTGGGTG	TGG	3	0.5867	TGGAAAGGACGAAACACCGAGCGCTGGTAGGGAGTCAGGGTTTTAGAGCTAGAAATAGCAAGTTAAAATAAGGC
SOX9	6662	SOX9_1	NM_000346.3	NC_000017.11	72122962	antisense	ACTCACCCGAGTGCTCGCCG	GGCGACTCACCCGAGTGCTCGCCGGGGGAG	GGG	2	0.6776	TGGAAAGGACGAAACACCGACTCACCCGAGTGCTCGCCGGTTTTAGAGCTAGAAATAGCAAGTTAAAATAAGGC
SOX9	6662	SOX9_2	NM_000346.3	NC_000017.11	72122819	antisense	GACTTCCGCGACGTGGACAT	GTTCTTCACCGACTTCCTCCGCCGCGGCTG	CGG	2	0.7339	TGGAAAGGACGAAACACCGGACTTCCGCGACGTGGACATGTTTTAGAGCTAGAAATAGCAAGTTAAAATAAGGC
SOX9	6662	SOX9_3	NM_000346.3	NC_000017.11	72121481	sense	ACCATGTCCGAGGACTCCGC	CCCCACCATGTCCGAGGACTCCGCGGGCTC	GGG	1	0.6339	TGGAAAGGACGAAACACCGACCATGTCCGAGGACTCCGCGTTTTAGAGCTAGAAATAGCAAGTTAAAATAAGGC
TFAP2A	7020	TFAP2A_1	NM_003220.2	NC_000006.12	10409912	sense	CTTACCTCACGCCATCGAGG	ACTCCTTACCTCACGCCATCGAGGAGGTCC	AGG	2	0.7063	TGGAAAGGACGAAACACCGCTTACCTCACGCCATCGAGGGTTTTAGAGCTAGAAATAGCAAGTTAAAATAAGGC
TFAP2A	7020	TFAP2A_2	NM_003220.2	NC_000006.12	10404549	antisense	GACGCGTTGAGACACTCGGG	CAGCGACGCGTTGAGACACTCGGGTGGTGA	TGG	4	0.7514	TGGAAAGGACGAAACACCGGACGCGTTGAGACACTCGGGGTTTTAGAGCTAGAAATAGCAAGTTAAAATAAGGC
TFAP2A	7020	TFAP2A_3	NM_003220.2	NC_000006.12	10410000	sense	ATCCTCGCAGGGACTACAGG	CTGGATCCTCGCAGGGACTACAGGCGGCAC	CGG	2	0.688	TGGAAAGGACGAAACACCGATCCTCGCAGGGACTACAGGGTTTTAGAGCTAGAAATAGCAAGTTAAAATAAGGC
TEAD1	7003	TEAD1_1	NM_021961.5	NC_000011.10	12764375	antisense	ACATGGTGGATAGATAGCCA	TCCCACATGGTGGATAGATAGCCAGGGCCT	GGG	3	0.6944	TGGAAAGGACGAAACACCGACATGGTGGATAGATAGCCAGTTTTAGAGCTAGAAATAGCAAGTTAAAATAAGGC
TEAD1	7003	TEAD1_2	NM_021961.5	NC_000011.10	12881026	sense	GGCCGGGAATGATTCAAACA	TTCTGGCCGGGAATGATTCAAACAGGGCAG	GGG	7	0.7002	TGGAAAGGACGAAACACCGGGCCGGGAATGATTCAAACAGTTTTAGAGCTAGAAATAGCAAGTTAAAATAAGGC
TEAD1	7003	TEAD1_3	NM_021961.5	NC_000011.10	12862287	sense	AGATACATCAAACTCAGGAC	AGCCAGATACATCAAACTCAGGACAGGCAA	AGG	4	0.599	TGGAAAGGACGAAACACCGAGATACATCAAACTCAGGACGTTTTAGAGCTAGAAATAGCAAGTTAAAATAAGGC
TEAD2	8463	TEAD2_1	NM_003598.1	NC_000019.10	49347242	antisense	CACGATCATATAGCTCTCGG	GGGCCACGATCATATAGCTCTCGGAGGCCA	AGG	9	0.7187	TGGAAAGGACGAAACACCGCACGATCATATAGCTCTCGGGTTTTAGAGCTAGAAATAGCAAGTTAAAATAAGGC
TEAD2	8463	TEAD2_2	NM_003598.1	NC_000019.10	49359462	sense	GCTACATCAAGCTGAGAACG	GCCCGCTACATCAAGCTGAGAACGGGGAAG	GGG	3	0.6731	TGGAAAGGACGAAACACCGGCTACATCAAGCTGAGAACGGTTTTAGAGCTAGAAATAGCAAGTTAAAATAAGGC
TEAD2	8463	TEAD2_3	NM_003598.1	NC_000019.10	49357253	sense	ATCCAGTCCAAGTTGAAGGT	GGAAATCCAGTCCAAGTTGAAGGTAGGGAC	AGG	4	0.6016	TGGAAAGGACGAAACACCGATCCAGTCCAAGTTGAAGGTGTTTTAGAGCTAGAAATAGCAAGTTAAAATAAGGC
TEAD3	7005	TEAD3_1	NM_003214.3	NC_000006.12	35476307	sense	GGTGCAGCGAGACCCTGACA	TGGAGGTGCAGCGAGACCCTGACACGGTAA	CGG	9	0.6928	TGGAAAGGACGAAACACCGGGTGCAGCGAGACCCTGACAGTTTTAGAGCTAGAAATAGCAAGTTAAAATAAGGC
TEAD3	7005	TEAD3_2	NM_003214.3	NC_000006.12	35486479	sense	GAAGATCATCCTGTCAGACG	GGCGGAAGATCATCCTGTCAGACGAGGGCA	AGG	2	0.6173	TGGAAAGGACGAAACACCGGAAGATCATCCTGTCAGACGGTTTTAGAGCTAGAAATAGCAAGTTAAAATAAGGC
TEAD3	7005	TEAD3_3	NM_003214.3	NC_000006.12	35480361	antisense	TCCGAGCTAGAACCTGTATG	TTCTTCCGAGCTAGAACCTGTATGTGGCTG	TGG	4	0.6333	TGGAAAGGACGAAACACCGTCCGAGCTAGAACCTGTATGGTTTTAGAGCTAGAAATAGCAAGTTAAAATAAGGC
TEAD4	7004	TEAD4_1	NM_003213.3	NC_000012.12	2994883	sense	CCCATCGACAATGACGCAGA	CAAGCCCATCGACAATGACGCAGAGGGCGT	GGG	3	0.6227	TGGAAAGGACGAAACACCGCCCATCGACAATGACGCAGAGTTTTAGAGCTAGAAATAGCAAGTTAAAATAAGGC
TEAD4	7004	TEAD4_2	NM_003213.3	NC_000012.12	3017465	sense	TGCACAGATCATCTCCGCCA	CGTCTGCACAGATCATCTCCGCCACGGCCT	CGG	6	0.6843	TGGAAAGGACGAAACACCGTGCACAGATCATCTCCGCCAGTTTTAGAGCTAGAAATAGCAAGTTAAAATAAGGC
TEAD4	7004	TEAD4_3	NM_003213.3	NC_000012.12	3011057	sense	GGACAGGGAAGACCCGCACC	CTCCGGACAGGGAAGACCCGCACCAGGAAG	AGG	4	0.5632	TGGAAAGGACGAAACACCGGGACAGGGAAGACCCGCACCGTTTTAGAGCTAGAAATAGCAAGTTAAAATAAGGC
TWIST1	7291	TWIST1_1	NM_000474.3	NC_000007.14	19117015	sense	CGGGAGTCCGCAGTCTTACG	GCGGCGGGAGTCCGCAGTCTTACGAGGAGC	AGG	1	0.6049	TGGAAAGGACGAAACACCGCGGGAGTCCGCAGTCTTACGGTTTTAGAGCTAGAAATAGCAAGTTAAAATAAGGC
TWIST1	7291	TWIST1_2	NM_000474.3	NC_000007.14	19116949	sense	GCGCACCCAGTCGCTGAACG	GCCAGCGCACCCAGTCGCTGAACGAGGCGT	AGG	1	0.5995	TGGAAAGGACGAAACACCGGCGCACCCAGTCGCTGAACGGTTTTAGAGCTAGAAATAGCAAGTTAAAATAAGGC
TWIST1	7291	TWIST1_3	NM_000474.3	NC_000007.14	19117232	antisense	CCCCCGCGCTTGCCGCTCGG	GCGTCCCCCGCGCTTGCCGCTCGGCGGCTG	CGG	1	0.583	TGGAAAGGACGAAACACCGCCCCCGCGCTTGCCGCTCGGGTTTTAGAGCTAGAAATAGCAAGTTAAAATAAGGC
Non-Targeting Control		NTC_1					AAAATCGATGGGCTGAATCT					TGGAAAGGACGAAACACCGAAAATCGATGGGCTGAATCTGTTTTAGAGCTAGAAATAGCAAGTTAAAATAAGGC
Non-Targeting Control		NTC_2					AAAATTATCGGAAACGGTAG					TGGAAAGGACGAAACACCGAAAATTATCGGAAACGGTAGGTTTTAGAGCTAGAAATAGCAAGTTAAAATAAGGC
Non-Targeting Control		NTC_3					AAAAAGCTTCCGCCTGATGG					TGGAAAGGACGAAACACCGAAAAAGCTTCCGCCTGATGGGTTTTAGAGCTAGAAATAGCAAGTTAAAATAAGGC

### Sheet: CRISPRa
Supplementary Table 8. SgRNA sequences that were used for the CRISPRa experiments in Jurkat cells targeting cRE138020. The sgRNA targeting the putative NR4A2 enhancer were custom designed based on the sequence of cRE138020 while the non-targeting control sgRNA sequences were taken from the Brunello Library.
Target Gene Symbol	Target Entrez Gene ID	sgRNA ID	Genomic Sequence	Strand	sgRNA Sequence (5'>3')	Target Context Sequence	PAM Sequence	Start (1-based)	End (1-based)
NR4A2 (enhancer)	4929	e_NR4A2_1	NG_016606.3	sense	GACCTGGTCTGAAGGTGTGG	GACCTGGTCTGAAGGTGTGGTGG	TGG	156480611	156480630
NR4A2 (enhancer)	4929	e_NR4A2_2	NG_016606.3	sense	CATACCTTCTAGGTCCTAAC	CATACCTTCTAGGTCCTAACTGG	TGG	156480464	156480483
NR4A2 (enhancer)	4929	e_NR4A2_3	NG_016606.3	sense	GATATGACAAAAATCTATTC	GATATGACAAAAATCTATTCGGG	GGG	156480537	156480556
Non-Targeting Control		NTC_1			AAGAAGAATTGGGGATGATG
Non-Targeting Control		NTC_2			AAGAAGGGCCGTACCCGAAA
Non-Targeting Control		NTC_3			AAGCCATTGTATAACTCCAG

### Sheet: qRT-PCR Primers
Supplementary Table 8. Sequences for the qRT-PCR primers used to verify NR4A2 gene expression changes in the CRISPRa experiment in Jurkat cells. Both sets of primers have been previously validated for their intended targets and the source publication is also provided.
Target Gene	Target Entrez Gene ID	Primer	Sequence (5'>3')	Reference Accesion	Genomic Coordinates (hg38)	Tm (℃)	Source DOI
NR4A2	4929	Forward	GCTGGACTCCCCATTGCTT	NC_000002.12	chr2:156330147–156330165	62.5	10.1038/nbt.3437
NR4A2	4929	Reverse	CTTGAGGCGAGGACCCATAC	NC_000002.12	chr2:156330756–156330775	61.9	10.1038/nbt.3437
beta-actin	60	Forward	CATGTACGTTGCTATCCAGGC	NM_001101.5	chr7:5528441–5528461	60.5	10.3892/mmr.2019.10187
beta-actin	60	Reverse	CTCCTTAATGTCACGCACGAT	NM_001101.5	chr7:5528670–5528690	60.1	10.3892/mmr.2019.10187
