## Supplementary Table 1 for "Epigenomic circuits shaping cellular heterogeneity in pleural mesothelioma"

### Sheet: suppl table
Supplementary Table 1. Patient clinical characteristics and sample information for the PM single-cell cohort. Table includes patient identifiers, sampling methods, sequencing chemistry, age at diagnosis, sex, ethnicity, histology, prior treatment, asbestos exposure, smoking history, recent malignancies, and BAP1 molecular status.
Patient ID in manuscript	Sampling	Sequencing chemistry	Age (on the date of diagnosis)	Sex	Ethnicity	Histology Type	Prior Tx	Asbestos Exposure	Smoker	Recent malignancies	BAP1 molecular status
P1	Surgical resection	3' scRNA-seq, scATAC-seq	59.6861	Male	Non-Hispanic white	Sarcomatoid	No	Yes	Never	No	Retained
P3	Surgical resection	3' scRNA-seq, scATAC-seq	65.6278	Male	Non-Hispanic white	Biphasic	No	Yes	Former signinificant smoker	No	Lost
P4	Surgical resection	3' scRNA-seq, scATAC-seq	54.25	Female	Non Hispanic jamaican	Epitheloid	No	Unknown	Never	No	Lost
P5	Surgical resection	3' scRNA-seq, scATAC-seq	57.2778	Male	Non-Hispanic white	Epitheloid	No	Unknown	Former smoker	No	Lost
P8	Surgical resection	3' scRNA-seq, scATAC-seq	62.9889	Male	Non-Hispanic white	Epitheloid	No	Yes	Never	No	Lost
P10	Surgical resection	3' scRNA-seq, scATAC-seq	70.6889	Male	Non-Hispanic white	Epitheloid	No	Yes	Never	No	Lost
P11	Biopsy	5' scRNA-seq, scTCR-seq, scATAC-seq	71.0417	Male	Non-Hispanic white	Epitheloid	No	Yes	Former smoker	No	Retained
P12	Biopsy	5' scRNA-seq, scTCR-seq, scATAC-seq	76.2917	Female	Hispanic	Biphasic	No	No	Never	No	Retained
P13	Surgical resection	5' scRNA-seq, scTCR-seq, scATAC-seq	31.2444	Female	West indian	Sarcomatoid	No	Unknown	Never	No	Retained
P14	Surgical resection	5' scRNA-seq, scATAC-seq	77	Male	White	Epitheloid	No	Yes	Former smoker	No	Retained
P23	Surgical resection	scATAC-seq	74	Male	Non-Hispanic white	Epitheloid	No	Yes	Never	No	Retained
